# Pseudogene co-expression networks reveal a robust prognostic signature of survival in pediatric B-ALL

**DOI:** 10.1101/2025.03.14.643224

**Authors:** Arturo Kenzuke Nakamura-García, Marieke L. Kuijjer, Jesús Espinal-Enríquez

## Abstract

Risk classification in B-cell acute lymphoblastic leukemia (B-ALL) remains challenging, even in the era of genomic precision medicine. Current molecular classifiers fail to fully explain the heterogeneity in patient outcomes, suggesting that key regulatory layers remain hidden. Here, we uncover a previously unexplored dimension of B-ALL biology by analyzing co-expression patterns between pseudogenes using single-sample co-expression networks (n = 1,416). Principal component analysis showed that these interactions explain a major component of variability among patients and contribute to patient stratification into clusters with distinct overall survival. After identifying interactions associated with these clusters, we used a LASSO-based feature selection pipeline to derive a three-interaction signature that predicted patient survival, with *RPL7P10* –*RPS3AP36* emerging as the most robust biomarker. Our study shows that co-expression between pseudogenes represents a previously unrecognized layer of molecular heterogeneity in B-ALL, harboring promising molecular markers for future studies.
