## supplementary tables for "Pseudogene co-expression networks reveal a robust prognostic signature of survival in pediatric B-ALL"

### Sheet: Index
Table	Description
Table 1	Spearman correlation between expression values and sequence similarity (between pseudogenes and parental genes) by family

### Sheet: Supp. Table1
Parental_Gene	Rho	P
RPS10	-0.010989	0.970258
HMGB1	0.182104	0.215424
RPL13A	0.451538	0.023465
RPL7	0.275939	0.0313543
RPL32	0.380076	0.0222228
RPL7A	0.287384	0.00974483
NANOG	-0.0181818	0.957685
RPS2	0.218462	0.294121
RPS3A	0.247667	0.0737732
RPL10	0.664912	0.00189583
RPS12	0.42738	0.0679794
RPL21	0.277405	0.00122634
RPSA	0.345823	0.00254499
SEPTIN7	0.1	0.722897
ACTB	0.398601	0.199335
RPL12	0.325176	0.0212116
CHCHD2	0.575758	0.0815528
UBE2Q2	0.224242	0.533401
EEF1A1	0.634796	9.65234e-07
RPS26	0.415991	0.0116228
RPS17	-0.13986	0.664633
PTMA	0.616463	0.032776
PPIA	0.22358	0.0351891
RPL23A	0.116636	0.270888
HNRNPA1	0.266274	0.0218396
RPL17	0.454207	0.00104455
RPL15	0.211688	0.356958
RPL5	0.485154	0.003137
CNN2	0.636364	0.035287
RPL22	0.0152499	0.946298
RPS7	0.628571	0.0120795
RPL31	0.447128	0.00026913
HNRNPA3	0.164706	0.542148
RPL36	0.219549	0.352346
FTH1	0.621538	0.000911819
GAPDH	0.510096	1.42141e-05
HSPD1	-0.20743	0.408854
RPS23	0.381818	0.276255
RPLP0	0.328671	0.296904
YBX1	0.163636	0.651477
NPM1	0.444093	0.00139123
RPL9	0.564499	0.0146636
TPT1	0.285714	0.301936
RPS15A	0.139194	0.488666
RPS4X	0.384387	0.0701473
RPS27A	0.168421	0.490672
PGAM1	0.126374	0.680785
RPL34	-0.0545455	0.814343
RPS20	0.0333333	0.892241
RPS24	0.687912	0.00654004
RPL29	0.531083	0.00147289
RPL3	0.571429	0.0413423
RPL36A	0.452626	0.000754209
RPS29	0.63563	9.26297e-05
RPL26	0.620098	0.00791952
FTL	0.541176	0.0304002
RPS27	0.809794	5.95302e-08
HMGN1	0.0597726	0.745209
EIF4A1	0.0934066	0.7615
RPL35A	0.145378	0.40469
HERC2	0.3	0.370083
HMGN2	0.342763	0.0351488
RPL6	0.526026	0.00198662
RPL19	0.582418	0.0367413
BTF3	0.685294	0.00339156
PDE4DIP	-0.151515	0.676065
PFN1	0.442424	0.200423
HSPA8	-0.257353	0.318668
KRT18	-0.0257004	0.836446
RPL39	0.580702	0.00913295
SNRPG	0.33985	0.142637
RPL30	0.657143	0.00777025
RPL37	0.327078	0.234065
PSMC1	0.434066	0.138342
AGGF1	-0.248485	0.488776
RARRES2	-0.163636	0.630685
ST13	-0.125	0.632641
TUBB8	-0.190909	0.573913
PABPC1	0.406593	0.167978
HIGD1A	0.468137	0.0580719
BNIP3	-0.483862	0.000875856
MARK2	0.255882	0.33879
CYCS	-0.225671	0.150721
HMGB3	-0.243842	0.20241
COX6C	0.32598	0.201637
CDRT15	0.463736	0.0948763
DNM1	-0.21683	0.387457
SNX18	0.511765	0.0427234
KRT8	0.111493	0.43603
ELOC	0.347495	0.0440428
PMS2	0.563257	0.03596
SET	0.0596491	0.80834
DUX4	-0.671569	1.53473e-06
ALG1	-0.0934066	0.7615
